# Modulation of RNA processing genes during sleep-dependent memory

**DOI:** 10.1101/2023.05.31.543136

**Authors:** Yongjun Li, Nitin S. Chouhan, Shirley Zhang, Rebecca S. Moore, Sara B. Noya, Joy Shon, Zhifeng Yue, Amita Sehgal

## Abstract

Memory consolidation in *Drosophila* can be sleep-dependent or sleep-independent, depending on the availability of food. The anterior posterior (ap) alpha′/beta′ (α′/β′) neurons of the mushroom body (MB) are required for sleep-dependent memory consolidation in flies fed after training. These neurons are also involved in the increase of sleep after training, suggesting a coupling of sleep and memory. To better understand the mechanisms underlying sleep and memory consolidation initiation, we analyzed the transcriptome of ap α′/β′ neurons one hour after appetitive memory conditioning. A small number of genes, enriched in RNA processing functions, were differentially expressed in flies fed after training relative to trained and starved flies or untrained flies. Knockdown of each of these differentially expressed genes in the ap α′/β′ neurons revealed notable sleep phenotypes for Polr1F and Regnase-1, both of which decrease in expression after conditioning. Knockdown of Polr1F, a regulator of ribosome RNA transcription, in adult flies promotes sleep and increases pre-ribosome RNA expression as well as overall translation, supporting a function for Polr1F downregulation in sleep-dependent memory. Conversely, while constitutive knockdown of Regnase-1, an mRNA decay protein localized to the ribosome, reduces sleep, adult specific knockdown suggests that effects of Regnase-1 on sleep are developmental in nature. We further tested the role of each gene in memory consolidation. Knockdown of Polr1F does not affect memory, which may be expected from its downregulation during memory consolidation. Regnase-1 knockdown in ap α′/β′ neurons impairs all memory, including short-term, implicating Regnase-1 in memory, but leaving open the question of why it is downregulated during sleep-dependent memory. Overall, our findings demonstrate that the expression of RNA processing genes is modulated during sleep-dependent memory and, in the case of Polr1F, this modulation likely contributes to increased sleep.
