## Appendix 1 for "Modulation of RNA processing genes during sleep-dependent memory"

### Sheet: Sheet1
Reagent type (species) or resource	Designation	Source or reference	Identifiers	Additional information
Genetic reagent (D. melanogaster)	white Canton-S (wCS)	Bloomington Stock Center
Genetic reagent (D. melanogaster)	nSyb-GS74	Bloomington Stock Center
Genetic reagent (D. melanogaster)	R35B12-Gal4	Bloomington Stock Center	49822
Genetic reagent (D. melanogaster)	UAS-nGFP	Bloomington Stock Center	4775
Genetic reagent (D. melanogaster)	R26E01-Gal4	Bloomington Stock Center	60510
Genetic reagent (D. melanogaster)	UAS-Polr1F RNAi	Bloomington Stock Center	64553
Genetic reagent (D. melanogaster)	UAS-Regnase-1 RNAi	VDRC Stock Center	27330
Genetic reagent (D. melanogaster)	UAS-Rengase-1 OE	Ryuya Fukunaga lab
Genetic reagent (D. melanogaster)	UAS-Polr1F RNAi (Used in Figure3 -supplemental figure 1 and 4)	VDRC Stock Center	103392
antibody	Anti-Puromycin [3RH11] Antibody	Kerafast	EQ0001
sequence-based reagent	Pre-rRNA oligo	F: ATG GCC GTA TTC GAA TGG ATT TA	This paper
sequence-based reagent	Pre-rRNA oligo	R: CTA CTG GCA GGA TCA ACC AGA	This paper
sequence-based reagent	Regnase-1 oligo	F: CAG TCC GGG TGG CAA TAA TA	This paper
sequence-based reagent	Regnase-1 oligo	R: AGA TCC ATT TGA GCG GAG AAG	This paper
sequence-based reagent	Polr1F oligos	F: GGG TCT TCA ACA CCT CCA TAC	This paper
sequence-based reagent	Polr1F oligos	R: GCA ATA GTT CTC CCT CGA TGT AA	This paper
sequence-based reagent	Rp49 oligo	F: CCA CCA GTC GGA TCG ATA TGC	This paper
sequence-based reagent	Rp49 oligo	R: CTC TTG AGA ACG CAG GCG ACC	This paper
sequence-based reagent	Tubulin oligo	F: CGT CTG GAC CAC AAG TTC GA	(Xu et al., 2008)
sequence-based reagent	Tubulin oligo	R: CCT CCA TAC CCT CAC CAA CGT	(Xu et al., 2008)
software, algorithm	GraphPad Prism v9	GraphPad Software	https://www.graphpad.com/
software, algorithm	DAMFileScan113	Trikinetics	https://trikinetics.com/
software, algorithm	Pysolo	Giorgio Gilestro et al., 2009	https://www.pysolo.net/about/
software, algorithm	Adobe Illustrator 2020	Adobe	https://www.adobe.com/
software, algorithm	BioRender	BioRender	https://biorender.com/
software, algorithm	Fiji software	ImagJ	https://fiji.sc/
chemical compound, drug	Schneider′s medium	Thermofisher	21720024
chemical compound, drug	Papain	Worthington PAP2	LK003178
chemical compound, drug	Liberase	Roche	5401119001
chemical compound, drug	DAPI	Thermofisher	62247
chemical compound, drug	Puromycin dihydrochloride	Santa Cruz	Sc-108071A
chemical compound, drug	RNA Polymerase I Inhibitor II, CX-5461	Sigma	5092650001
commercial assay or kit	RNeasy Plus Mini Kit	Qiagen	Item No. 74134
